# Hypodermal ribosome synthesis inhibition induces a nutrition-uncoupled organism-wide growth quiescence in *C. elegans*

**DOI:** 10.1101/2022.09.28.509886

**Authors:** Qiuxia Zhao, Rekha Rangan, Shinuo Weng, Cem Özdemir, Elif Sarinay Cenik

## Abstract

Inter-organ communication is a key aspect of multicellular organismal growth, development, and homeostasis. Importantly, cell-non-autonomous inhibitory cues that limit tissue specific growth alterations are poorly characterized due to limitations of cell ablation approaches. Here, we report a robust system to investigate nutrition-independent organism-wide growth coordination by modulating ribosome biogenesis at distinct steps in a tissue-specific and reversible fashion in *Caenorhabditis elegans*. We find an organism-wide growth quiescence response upon suppression of ribosome synthesis either by depletion of an RNA polymerase I (Pol I) subunit or either of two critical ribosome biogenesis factors, RRB-1 and TSR-2, which are the chaperone proteins required for assembly of ribosomal proteins, RPL-3 and RPS-26, respectively. The observed organism-wide growth checkpoint is independent of the nutrition-dependent insulin signaling pathways and is not rescued by *daf-16(mu86)*, a bypass mutation that suppresses the starvation-induced quiescence response. Upon systematically exploring tissues involved in this process, we find that inhibition of hypodermal ribosome synthesis is sufficient to trigger an organism-wide growth quiescence response and leads to organism-wide gene expression changes. At the RNA level, we observe over- and under-expression of several tissue-restricted genes in a wide range of cell types, including touch receptor neurons suggesting inter-organ communication upon hypodermis driven ribosome inhibition. At the protein level, we observed over-expression of secreted proteins (CPR-4, TTR family proteins) as well as an organism-wide reduction both in cytosolic and mitochondrial ribosomal proteins in response to hypodermis RNA Pol I depletion. Finally, we find that dense core vesicle secretion specifically from the hypodermis tissue by the *unc-31* gene plays a significant role in mediating the quiescence phenotype. Taken together, these results suggest the presence of a nutrition-independent multicellular growth coordination initiated from the hypodermis tissue.
