## Supplementary Table S5 for "Hypodermal ribosome synthesis inhibition induces a nutrition-uncoupled organism-wide growth quiescence in *C. elegans*"

### Sheet: Dauer & RPOA-2 shared UnderExp
Wormbase GENEID	symbol	secondaryIdentifier	briefDescription
WBGene00001074	dpy-13	F30B5.1	dpy-13 encodes a member of the collagen superfamily containing 20 copies of the collagen triple helix repeat; transcipt levels oscillate
WBGene00003495	mup-2	T22E5.5	mup-2 encodes the muscle contractile protein troponin T ( TnT ) homologous to vertebrate and invertebrate TnT and contains an invertebrate- specific COOH -terminal tail; mup-2 affects embryonic body wall muscle cell contraction
WBGene00004264	qua-1	T05C12.10	qua-1 encodes a hedgehog-like protein
WBGene00004300	ram-2	F38A3.2	ram-2 encodes a cuticle collagen that interacts with unc-6 to affect ray cell migration
WBGene00006366	sym-1	C44H4.3	sym-1 encodes a protein containing 15 contiguous leucine-rich repeats (LRRs) that functionally overlaps with sym-5 and interacts with mec-8 with respect to embryonic viability and attachment of body muscle to the extracellular cuticle; expression begins at the time of embryonic elongation and SYM-1 is secreted from the apical hypodermal surface of the embryo; microarray analyses indicate that sym…
WBGene00001070	dpy-8	C31H2.2	dpy-8 encodes a collagen with a nematode-specific N-terminal domain that is required for normal body morphology and (perhaps) for a normal embryonic cell division rate; dpy-8 interacts genetically with emb-5 and glp-1.
WBGene00020194	T03G6.1	T03G6.1
WBGene00004020	pho-1	EGAP2.3	pho-1 encodes the major C. elegans intestinal acid phosphatase; PHO-1 may function redundantly with other acid phosphatases; PHO-1 intestinal expression appears to be positively regulated by CKI-1
WBGene00003093	lys-4	F58B3.1
WBGene00017937	F30H5.3	F30H5.3
WBGene00011831	T19B10.2	T19B10.2
WBGene00011235	suro-1	R11A5.7
WBGene00000618	col-41	T10B10.1	col-41 encodes a cuticle collagen.
WBGene00017301	hach-1	F09F7.4
WBGene00020340	T08B1.1	T08B1.1
WBGene00000699	col-125	C29F4.1
WBGene00000732	col-159	F57B1.3
WBGene00004219	ptr-4	C45B2.7	ptr-4 encodes a nematode-specific member of the sterol sensing domain(SSD) proteins
WBGene00018393	msra-1	F43E2.5	msra-1 encodes a methionine sulfoxide-S-reductase (MsrA) with experimentally confirmed activity.
WBGene00001067	dpy-5	F27C1.8	dpy-5 encodes a Group I cuticle procollagen; dpy-5 activity is required for wild-type body length
WBGene00003963	pdi-2	C07A12.4	pdi-2 encodes a protein disulfide isomerase beta subunit; by homology
WBGene00004017	phg-1	F27E5.4
WBGene00006510	mtrr-1	C01G6.6	C01G6.6 encodes an ortholog of the human gene METHIONINE SYNTHASE REDUCTASE (MTRR)
WBGene00001064	dpy-2	T14B4.6	The dpy-2 gene encodes an unusual cuticular collagen that is required for maintaining the normal body length of the animal in later larval stages; dpy-2 interacts with other cuticular collagens such as dpy-10 and sqt-1
WBGene00007565	clec-48	C14A6.1
WBGene00001066	dpy-4	Y41E3.2	dpy-4 encodes a cuticle collagen; dpy-4 activity is required for normal body morphology
WBGene00008851	F15B9.8	F15B9.8
WBGene00009926	noah-2	F52B11.3	noah-2 encodes a PAN and ZP domain-containing protein that is related to the Drosophila extracellular matrix component NompA (no-mechanoreceptor-potential A); loss of noah-2 function via RNAi indicates that NOAH-2 activity is essential for molting; in addition
WBGene00004174	abu-14	ZK1067.7	The protein product of abu-14 is predicted to contain a glutamine/asparagine (Q/N)-rich ('prion') domain; abu-14 is transcriptionally up-regulated during times of cuticle synthesis
WBGene00008891	clec-42	F16H6.1
WBGene00007284	C03H12.1	C03H12.1
WBGene00012256	lpr-5	W04G3.2	lpr-5 encodes one of seven C. elegans proteins related to the lipocalin family of structurally related
WBGene00012255	lpr-6	W04G3.1	lpr-6 encodes one of seven C. elegans proteins related to the lipocalin family of structurally related
WBGene00044623	bus-8	T23F2.1	bus-8 encodes a glycosyltransferase related to mannosyltransferases that play a role in protein N-linked glycosylation ; bus-8 is required for colonization by Microbacterium nematophilum and the tail-swelling response to M. nematophilum infection; bus-8 is also essential for enclosure during embryonic morphogenesis
WBGene00016422	noah-1	C34G6.6	noah-1 encodes a PAN and ZP domain-containing protein that is related to the Drosophila extracellular matrix component NompA (no-mechanoreceptor-potential A); loss of noah-1 function via RNAi indicates that NOAH-1 activity is essential for molting; in addition
WBGene00012186	mlt-11	W01F3.3	mlt-11 encodes one of 13 C. elegans proteins related to the mammalian Tissue Factor Pathway Inhibitors (TFPIs)
WBGene00020517	hpo-8	T15B7.2
WBGene00001814	haf-4	W04C9.1	haf-4 encodes a half-molecular ATP-binding cassette (ABC) transporters similar to the conserved half-type ATP-binding cassette (ABC) transporter
WBGene00017991	clec-180	F32E10.3
WBGene00019495	sdz-24	K07E8.3
WBGene00020837	slc-36.2	T27A1.5
WBGene00000649	col-73	F11G11.12
WBGene00012261	lpr-3	W04G3.8	lpr-3 encodes one of seven C. elegans proteins related to the lipocalin family of structurally related
WBGene00003877	pept-1	K04E7.2	pept-1 encodes a low affinity/high capacity oligopeptide transporter; pept-1 is required for uptake of intact peptides from the intestine and thus for normal development
WBGene00006948	wrt-2	F52E4.6	wrt-2 encodes a hedgehog-like protein
WBGene00000722	col-149	B0024.1
WBGene00005018	sqt-3	F23H12.4	sqt-3 encodes a cuticle collagen; during development
WBGene00007999	tag-297	C38C6.6
WBGene00005016	sqt-1	B0491.2	sqt-1 encodes a cuticle collagen; during larval and adult development
WBGene00008205	sams-1	C49F5.1	sams-1 encodes an S-adenosyl methionine synthetase; by homology
WBGene00000681	col-107	C34H4.4
WBGene00011938	alh-13	T22H6.2
WBGene00009818	acbp-3	F47B10.7	acbp-3 encodes a highly conserved protein containing a functional acyl-CoA-binding binding domain required for protein stability and ligand binding; mutant contains approximately 30% fewer lipid droplets and 20% less triglycerides; loss of ACBP-3 results in 35-40% reduction in lipid chain unsaturation; ACBP-3::GFP is predominantly expressed in hypodermis
WBGene00004120	pqn-32	F29C12.1	The protein product of this gene is predicted to contain a glutamine/asparagine (Q/N)-rich ('prion') domain
WBGene00013311	sec-61.A	Y57G11C.15
WBGene00015538	sams-3	C06E7.1
WBGene00010204	cpr-9	F57F5.1
WBGene00019148	H03E18.1	H03E18.1
WBGene00017483	lgc-22	F15E6.2
WBGene00018297	F41F3.3	F41F3.3
WBGene00000599	col-10	B0222.8
WBGene00000753	col-180	C44C10.1
WBGene00009983	cut-2	F53F1.5	cut-2 encodes a secreted protein which is a component of cuticlin
WBGene00009620	fip-5	F41E7.4
WBGene00000992	dhs-29	F27D9.6
WBGene00004398	rol-8	ZK1290.3	rol-8 encodes a collagen that is enriched in dauer larvae; mutations cause adults to become left-handed rollers.
WBGene00010573	chtb-1	K04H4.2	K04H4.2 encodes
WBGene00018418	F44E2.4	F44E2.4
WBGene00020216	trap-2	T04G9.5
WBGene00022679	ZK180.5	ZK180.5
WBGene00022517	ZC123.1	ZC123.1
WBGene00001716	grl-7	T02E9.2	grl-7 encodes a hedgehog-like protein
WBGene00000785	cpr-5	W07B8.5	cpr-5 encodes a cysteine protease.
WBGene00007938	C34F6.1	C34F6.1
WBGene00000665	col-90	C29E4.1
WBGene00019272	H42K12.3	H42K12.3
WBGene00000781	cpr-1	C52E4.1	cpr-1 encodes a cysteine protease of the cathepsin B-like cysteine protease family; cpr-1 appears to be required for embryogenesis; cpr-1 is specifically expressed in the gut of all stages except the embryo and around developing embryos in the gonad; expression of cpr-1 is regulated by three promoter GATA motifs.
WBGene00003730	nhx-2	B0495.4	nhx-2 encodes a sodium/proton exchanger; NHX-2 promotes normal peptide transporter function and recovery from intracellular acid load via catalysis of the electroneutral exchange of extracellular sodium for an intracellular proton; NHX-2 activity is required for normally high growth rates
WBGene00007934	C34E7.4	C34E7.4
WBGene00000784	cpr-4	F44C4.3	cpr-4 encodes a cathepsin B-like cysteine protease expressed at all life stages.

### Sheet: Dauer & RPOA-2_GO_results
# species: Caenorhabditis elegans
# support: EXP, IMP, ISS, ISM, TAS, IEA, HMP, HEP, IDA, IGI, ISO, IGC, NAS, HGI, IPI, IEP, ISA, RCA, IC, HDA
# associations retrieved on: 2022-09-21 13:01:53-04
# gofunc built on: 2018-02-21 10:04:34.764444-05
# gene associations file: ftp://ftp.geneontology.org/pub/go/gene-associations/gene_association.wb.gz
# revision: 2018-02-02 $
# downloaded on: 2018-02-14 09:46:59-05
# GO DAG files from: http://archive.geneontology.org/latest-full/go_201512-termdb-tables.tar.gz
# downloaded on: 2015-12-22 05:43:21-05
# translation required: no
# size of	genespace	: 14091
# number of attributes: 7488
# NOTE: the last record consists of all the entities in the
#	genespace	that are not associated with any attribute (for
# the requested support).
# Original number of entities in query: 80
# Number of entities in query: 80
# Total number of entities: 14102
# Original total number of entities: 14091
# Entities not in default gene space: 11
# Total number of attributes: 7488
# Translation required: no
# Mode: unordered
# Number of simulations: 1000
# Adjusted P-value cutoff: 0.05
# Over/under: over
# Evidence codes: EXP, IMP, ISS, ISM, TAS, IEA, HMP, HEP, IDA, IGI, ISO, IGC, NAS, HGI, IPI, IEP, ISA, RCA, IC, HDA
OVERREPRESENTED ATTRIBUTES
N	X	LOD	P	P_adj	attrib ID	attrib name
5	13	2.07957	6.42907e-09	<0.001	GO:0060102	collagen and cuticulin-based cuticle extracellular matrix
3	11	1.87193	2.80712e-05	0.02	GO:0042329	structural constituent of collagen and cuticulin-based cuticle
7	26	1.86498	8.72385e-11	<0.001	GO:0042338	cuticle development involved in collagen and cuticulin-based cuticle molting cycle
7	42	1.60429	3.32716e-09	<0.001	GO:0040002	collagen and cuticulin-based cuticle development
7	44	1.58042	4.68324e-09	<0.001	GO:0042335	cuticle development
19	170	1.46287	7.69826e-20	<0.001	GO:0042302	structural constituent of cuticle
5	41	1.44583	3.30626e-06	0.002	GO:0005578	proteinaceous extracellular matrix
5	49	1.35952	8.11981e-06	0.005	GO:0031012	extracellular matrix
15	172	1.31875	3.5417e-14	<0.001	GO:0005581	collagen trimer
19	376	1.08351	2.06511e-13	<0.001	GO:0005198	structural molecule activity

### Sheet: Dauer & RPOA-2_GO_attribute
	GO:0060102	GO:0042329	GO:0042338	GO:0040002	GO:0042335	GO:0042302	GO:0005578	GO:0031012	GO:0005581	GO:0005198
WBGene00000722	0	0	0	0	0	1	0	0	1	1
WBGene00000599	0	0	0	0	0	1	0	0	1	1
WBGene00005016	0	1	1	1	1	1	0	0	1	1
WBGene00003730	0	0	0	0	0	0	0	0	0	0
WBGene00006510	0	0	0	0	0	0	0	0	0	0
WBGene00007284	0	0	0	0	0	0	0	0	0	0
WBGene00015538	0	0	0	0	0	0	0	0	0	0
WBGene00003963	0	0	0	0	0	0	0	0	0	0
WBGene00007565	0	0	0	0	0	0	0	0	0	0
WBGene00000665	0	0	0	0	0	1	0	0	1	1
WBGene00000699	0	0	0	0	0	1	0	0	1	1
WBGene00001070	0	0	1	1	1	1	0	0	0	1
WBGene00007934	0	0	0	0	0	0	0	0	0	0
WBGene00007938	0	0	0	0	0	0	0	0	0	0
WBGene00016422	0	0	0	0	0	0	0	0	0	0
WBGene00000681	0	0	0	0	0	1	0	0	1	1
WBGene00007999	0	0	0	0	0	0	0	0	0	0
WBGene00000753	0	0	0	0	0	1	0	0	1	1
WBGene00006366	0	0	0	0	0	0	0	0	0	0
WBGene00004219	0	0	0	0	0	0	0	0	0	0
WBGene00008205	0	0	0	0	0	0	0	0	0	0
WBGene00000781	0	0	0	0	0	0	0	0	0	0
WBGene00004020	0	0	0	0	0	0	0	0	0	0
WBGene00017301	0	0	0	0	0	0	0	0	0	0
WBGene00000649	0	0	0	0	0	1	0	0	1	1
WBGene00008851	0	0	0	0	0	0	0	0	0	0
WBGene00017483	0	0	0	0	0	0	0	0	0	0
WBGene00008891	0	0	0	0	0	0	0	0	0	0
WBGene00005018	1	0	1	1	1	1	1	1	1	1
WBGene00001067	1	1	1	1	1	1	1	1	1	1
WBGene00000992	0	0	0	0	0	0	0	0	0	0
WBGene00004017	0	0	0	0	0	0	0	0	0	0
WBGene00004120	0	0	0	0	0	0	0	0	0	0
WBGene00001074	1	0	1	1	1	1	1	1	1	1
WBGene00017937	0	0	0	0	0	0	0	0	0	0
WBGene00017991	0	0	0	0	0	0	0	0	0	0
WBGene00004300	0	0	0	0	0	1	0	0	0	1
WBGene00009620	0	0	0	0	0	0	0	0	0	0
WBGene00018297	0	0	0	0	0	0	0	0	0	0
WBGene00018393	0	0	0	0	0	0	0	0	0	0
WBGene00000784	0	0	0	0	0	0	0	0	0	0
WBGene00018418	0	0	0	0	0	0	0	0	0	0
WBGene00009818	0	0	0	0	0	0	0	0	0	0
WBGene00009926	0	0	0	0	0	0	0	0	0	0
WBGene00006948	0	0	0	0	0	0	0	0	0	0
WBGene00009983	0	0	0	0	0	1	0	0	0	1
WBGene00000732	0	0	0	0	0	1	0	0	1	1
WBGene00010204	0	0	0	0	0	0	0	0	0	0
WBGene00003093	0	0	0	0	0	0	0	0	0	0
WBGene00019148	0	0	0	0	0	0	0	0	0	0
WBGene00019272	0	0	0	0	0	0	0	0	0	0
WBGene00003877	0	0	0	0	0	0	0	0	0	0
WBGene00010573	0	0	0	0	0	0	0	0	0	0
WBGene00019495	0	0	0	0	0	0	0	0	0	0
WBGene00011235	1	0	0	0	0	0	1	1	0	0
WBGene00001716	0	0	0	0	0	0	0	0	0	0
WBGene00020194	0	0	0	0	0	0	0	0	0	0
WBGene00020216	0	0	0	0	0	0	0	0	0	0
WBGene00004264	1	0	0	0	0	0	1	1	0	0
WBGene00020340	0	0	0	0	0	0	0	0	0	0
WBGene00000618	0	0	0	0	0	1	0	0	1	1
WBGene00001064	0	1	1	1	1	1	0	0	1	1
WBGene00020517	0	0	0	0	0	0	0	0	0	0
WBGene00011831	0	0	0	0	0	0	0	0	0	0
WBGene00003495	0	0	0	0	0	0	0	0	0	0
WBGene00011938	0	0	0	0	0	0	0	0	0	0
WBGene00044623	0	0	0	0	0	0	0	0	0	0
WBGene00020837	0	0	0	0	0	0	0	0	0	0
WBGene00012186	0	0	0	0	0	0	0	0	0	0
WBGene00001814	0	0	0	0	0	0	0	0	0	0
WBGene00012255	0	0	0	0	0	0	0	0	0	0
WBGene00012256	0	0	0	0	0	0	0	0	0	0
WBGene00012261	0	0	0	0	0	0	0	0	0	0
WBGene00000785	0	0	0	0	0	0	0	0	0	0
WBGene00001066	0	0	1	1	1	1	0	0	0	1
WBGene00013311	0	0	0	0	0	0	0	0	0	0
WBGene00022517	0	0	0	0	0	0	0	0	0	0
WBGene00004174	0	0	0	0	0	0	0	0	0	0
WBGene00004398	0	0	0	0	0	1	0	0	1	1
WBGene00022679	0	0	0	0	0	0	0	0	0	0

### Sheet: RPOA2_starvation_shared_under
input	symbol	secondaryIdentifier	briefDescription
WBGene00008205	sams-1	C49F5.1	sams-1 encodes an S-adenosyl methionine synthetase; by homology
WBGene00009515	clec-170	F38A1.1
WBGene00011938	alh-13	T22H6.2
WBGene00009818	acbp-3	F47B10.7	acbp-3 encodes a highly conserved protein containing a functional acyl-CoA-binding binding domain required for protein stability and ligand binding; mutant contains approximately 30% fewer lipid droplets and 20% less triglycerides; loss of ACBP-3 results in 35-40% reduction in lipid chain unsaturation; ACBP-3::GFP is predominantly expressed in hypodermis
WBGene00004020	pho-1	EGAP2.3	pho-1 encodes the major C. elegans intestinal acid phosphatase; PHO-1 may function redundantly with other acid phosphatases; PHO-1 intestinal expression appears to be positively regulated by CKI-1
WBGene00012728	Y39G8B.9	Y39G8B.9
WBGene00010266	dct-18	F58G1.4
WBGene00013311	sec-61.A	Y57G11C.15
WBGene00019717	trx-3	M01H9.1
WBGene00010204	cpr-9	F57F5.1
WBGene00020989	W03D8.8	W03D8.8
WBGene00001702	grd-13	W05E7.3	grd-13 encodes a hedgehog-like protein
WBGene00022122	trap-1	Y71F9AM.6
WBGene00003762	nlp-24	F35B12.7
WBGene00003963	pdi-2	C07A12.4	pdi-2 encodes a protein disulfide isomerase beta subunit; by homology
WBGene00008891	clec-42	F16H6.1
WBGene00015646	mlt-10	C09E8.3	mlt-10 encodes a nematode-specific protein that contains a domain of unknown function
WBGene00010296	dgat-2	F59A1.10
WBGene00017969	ctsa-3.1	F32A5.3
WBGene00020216	trap-2	T04G9.5
WBGene00017691	ilys-5	F22A3.6
WBGene00019495	sdz-24	K07E8.3
WBGene00020837	slc-36.2	T27A1.5
WBGene00000785	cpr-5	W07B8.5	cpr-5 encodes a cysteine protease.
WBGene00003877	pept-1	K04E7.2	pept-1 encodes a low affinity/high capacity oligopeptide transporter; pept-1 is required for uptake of intact peptides from the intestine and thus for normal development
WBGene00000665	col-90	C29E4.1
WBGene00001776	gst-28	Y53F4B.31
WBGene00000743	col-170	T10E10.6
WBGene00000722	col-149	B0024.1
WBGene00007836	C31C9.2	C31C9.2	C31C9.2 is orthologous to the human gene PHOSPHOGLYCERATE DEHYDROGENASE (PHGDH; OMIM:606879)
WBGene00021420	trap-3	Y38F2AR.2
WBGene00000781	cpr-1	C52E4.1	cpr-1 encodes a cysteine protease of the cathepsin B-like cysteine protease family; cpr-1 appears to be required for embryogenesis; cpr-1 is specifically expressed in the gut of all stages except the embryo and around developing embryos in the gonad; expression of cpr-1 is regulated by three promoter GATA motifs.
WBGene00006921	vha-12	F20B6.2	vha-12 encodes an ortholog of subunit B of the cytoplasmic (V1) domainof vacuolar proton-translocating ATPase (V-ATPase); VHA-12 isorthologous to human ATP6V1B1 (OMIM:192132
WBGene00003410	mrp-4	F21G4.2	mrp-4 encodes a putative member of subfamily C of the ATP-binding cassette transporters; MRP-4 is required
WBGene00000784	cpr-4	F44C4.3	cpr-4 encodes a cathepsin B-like cysteine protease expressed at all life stages.

### Sheet: RPOA2_starvation_GO
# species: Caenorhabditis elegans
# support: EXP, IMP, ISS, ISM, TAS, IEA, HMP, HEP, IDA, IGI, ISO, IGC, NAS, HGI, IPI, IEP, ISA, RCA, IC, HDA
# associations retrieved on: 2022-09-21 13:17:06-04
# gofunc built on: 2018-02-21 10:04:34.764444-05
# gene associations file: ftp://ftp.geneontology.org/pub/go/gene-associations/gene_association.wb.gz
# revision: 2018-02-02 $
# downloaded on: 2018-02-14 09:46:59-05
# GO DAG files from: http://archive.geneontology.org/latest-full/go_201512-termdb-tables.tar.gz
# downloaded on: 2015-12-22 05:43:21-05
# translation required: no
# size of	genespace	: 14091
# number of attributes: 7488
# NOTE: the last record consists of all the entities in the
#	genespace	that are not associated with any attribute (for
# the requested support).
# Original number of entities in query: 35
# Number of entities in query: 35
# Total number of entities: 14094
# Original total number of entities: 14091
# Entities not in default gene space: 3
# Total number of attributes: 7488
# Translation required: no
# Mode: unordered
# Number of simulations: 1000
# Adjusted P-value cutoff: 0.05
# Over/under: over
# Evidence codes: EXP, IMP, ISS, ISM, TAS, IEA, HMP, HEP, IDA, IGI, ISO, IGC, NAS, HGI, IPI, IEP, ISA, RCA, IC, HDA
OVERREPRESENTED ATTRIBUTES
N	X	LOD	P	P_adj	attrib ID	attrib name
4	76	1.4403	3.60092e-05	0.026	GO:0008234	cysteine-type peptidase activity

### Sheet: RPOA2_starvation_GO_attribute
	GO:0008234
WBGene00008205	0
WBGene00009515	0
WBGene00011938	0
WBGene00009818	0
WBGene00004020	0
WBGene00012728	0
WBGene00010266	0
WBGene00013311	0
WBGene00019717	0
WBGene00010204	1
WBGene00020989	0
WBGene00001702	0
WBGene00022122	0
WBGene00003762	0
WBGene00003963	0
WBGene00008891	0
WBGene00015646	0
WBGene00010296	0
WBGene00017969	0
WBGene00020216	0
WBGene00017691	0
WBGene00019495	0
WBGene00020837	0
WBGene00000785	1
WBGene00003877	0
WBGene00000665	0
WBGene00001776	0
WBGene00000743	0
WBGene00000722	0
WBGene00007836	0
WBGene00021420	0
WBGene00000781	1
WBGene00006921	0
WBGene00003410	0
WBGene00000784	1
GO:0008234	cysteine-type peptidase activity
